# Identification of Parkinson’s disease-associated regulatory variants in human dopaminergic neurons reveals modulators of *SCARB2* and *BAG3* expression

**DOI:** 10.64898/2026.03.26.714241

**Authors:** Deborah Gérard, Jochen Ohnmacht, Borja Gomez-Ramos, Marie Catillon, Jafar Sharif, Nina Baumgarten, Dennis Hecker, Aurelien Ginolhac, Zied Landoulsi, Elena Valceschini, Aleksandar Rakovic, Christine Klein, Patrick May, Haruhiko Koseki, Marcel H. Schulz, Thomas Sauter, Rejko Krüger, Lasse Sinkkonen

**Affiliations:** Department of Health, Medicine and Life Sciences (DHML), University of Luxembourg, L-4365 Belvaux, Luxembourg; Translational Neuroscience, Luxembourg Centre for Systems Biomedicine (LCSB), University of Luxembourg, L-4365 Belvaux, Luxembourg; Laboratory for Developmental Genetics, RIKEN Center for Integrative Medical Sciences (IMS), Yokohama, 230-0045, Japan; German Centre for Cardiovascular Research, Partner site Rhein-Main, D-60590 Frankfurt am Main, Germany; Cardio-Pulmonary Institute, Goethe University, D-60590, Frankfurt am Main, Germany; Institute for Computational Genomic Medicine, Goethe University, D-60590 Frankfurt am Main, Germany; Transversal Translational Medicine, Luxembourg Institute of Health (LIH), L-1445, Luxembourg, Luxembourg; Institute of Neurogenetics, University of Lübeck, D-23538, Lübeck, Germany; Department of Cellular and Molecular Medicine, Graduate School of Medicine, Chiba University, Chiba 260-8670, Japan; Parkinson Research Clinic, Centre Hospitalier de Luxembourg (CHL), L-1210, Luxembourg, Luxembourg

**Keywords:** Dopaminergic neurons, Parkinson’s disease, regulatory variants, enhancers, transcription factors

## Abstract

A hallmark of Parkinson’s disease (PD) is the degeneration of midbrain dopaminergic neurons (mDANs). Genome-wide association studies (GWAS) have identified single nucleotide polymorphisms (SNPs) associated with PD, but causal variants and mechanisms remain unknown. Many PD-associated SNPs reside in regulatory regions, where they may disrupt transcription factor binding sites (TFBS) and alter gene expression. To assess how non-coding PD SNPs affect gene regulation in mDANs, we identify variants predicted to alter TF binding and functionally validate their effects in a cell type-specific context. We integrate time-series transcriptome and chromatin accessibility data from iPSC-derived neurons with chromatin topology and genetic variants. We profile 3D chromatin conformation in neuronal progenitors (smNPCs) and mDANs using LowC, identifying changes in A/B compartments and topologically associated domains. PD SNPs are enriched near genes expressed in mDANs, and we predict 254 regulatory variants that create or disrupt TFBS. Using chromatin conformation data, we link variants to target genes. At the BAG3 and SCARB2 loci, reporter assays in mDANs show reduced transcription driven by PD-associated alleles. Knock-down of NR2C2, a putative SCARB2 regulator, increases SCARB2 expression in differentiating neurons. The PD-associated SCARB2 allele shows reduced chromatin accessibility in mDANs and is associated with decreased expression in brain eQTL data. Insertion of PD-associated BAG3 allele by prime editing reduces chromatin accessibility across cell types, consistent with altered binding of LIM-homeodomain transcription factors. Together, these results prioritize functional PD SNPs and show that variants at SCARB2 and BAG3 modulate gene expression in mDANs, providing mechanistic insight into PD.
