## Supplementary Table S2 for "Identification of Parkinson’s disease-associated regulatory variants in human dopaminergic neurons reveals modulators of *SCARB2* and *BAG3* expression"

### Sheet: Sheet1
Transcription factor (TF)	Target gene	Pearson correlation coefficient	p-value	TF_TG_pair	pvalue_DiffBindAff	RPKM.TF	RPKM.TG	#chrom	chromStart	chromEnd	name
NR2C2	SCARB2	0.98	1.58e-08	NR2C2_SCARB2	0.00253878	9.03664	19.4118	chr4	76213716	76213717	rs1465922
MECP2	SCARB2	0.94	4.75e-06	MECP2_SCARB2	0.00904308	9.78029	19.4118	chr4	76213632	76213633	rs11547135
MYBL2	PYGO2	0.87	0.000224	MYBL2_PYGO2	0.00728295	0.225337	25.2278	chr1	154941246	154941247	rs34195153
MEIS2	MAPT	0.86	0.000392	MEIS2_MAPT	0.00058867	90.6801	6.78232	chr17	45584653	45584654	rs1724429
NR2F6	KANSL1	0.86	0.000303	NR2F6_KANSL1	0.00380713	14.0794	1.02985	chr17	45896131	45896132	rs4792891
MECP2	MAPT	0.79	0.00208	MECP2_MAPT	0.00589052	9.78029	6.78232	chr17	45897182	45897183	rs62056783
MEIS3	KANSL1	0.78	0.00306	MEIS3_KANSL1	0.00957307	49.4145	1.02985	chr17	46225514	46225515	rs2532404
ZNF343	KANSL1	0.78	0.00292	ZNF343_KANSL1	0.00187138	3.5858	1.02985	chr17	45896698	45896699	rs74496580
KLF6	HIP1R	0.77	0.0032	KLF6_HIP1R	0.0012147	14.9629	31.9925	chr12	122842050	122842051	rs10847864
HES5	FAM72A	0.75	0.00537	HES5_FAM72A	0.00989731	0.835888	0.0254391	chr1	205750403	205750404	rs823114
NR2C2	MAPT	0.71	0.00997	NR2C2_MAPT	0.00895634	9.03664	6.78232	chr17	45895713	45895714	rs74548327
PBX3	MAPT	0.7	0.0105	PBX3_MAPT	0.00843248	54.8752	6.78232	chr17	46770467	46770468	rs199525
DRGX	NSF	0.63	0.0276	DRGX_NSF	0.00406292	0.183148	9.12368	chr17	45897522	45897523	rs62056784
ERF	EIF3C	0.62	0.0327	ERF_EIF3C	0.00998714	5.15183	0.806332	chr16	30922753	30922754	rs3813020
MAFK	ZNF843	0.61	0.0358	MAFK_ZNF843	0.00932905	3.4124	0.800563	chr16	30875321	30875322	rs897984
CREB3L4	NDUFAF2	0.6	0.0389	CREB3L4_NDUFAF2	0.00200034	5.27276	9.31317	chr5	60946293	60946294	rs158918
GLIS2	GAK	0.59	0.0436	GLIS2_GAK	0.006149	0.473751	6.48665	chr4	912342	912343	rs11248057
KLF11	MAPT	0.59	0.0445	KLF11_MAPT	0.000588933	6.61964	6.78232	chr17	45895754	45895755	rs111972148
EBF3	SNCA	0.58	0.0503	EBF3_SNCA	0.00677154	22.9089	10.0216	chr4	89836583	89836584	rs2619361
CLOCK	SMIM15	0.57	0.0553	CLOCK_SMIM15	0.00392434	4.25982	10.6466	chr5	61161799	61161800	rs6863749
ELK1	KANSL1	0.55	0.0627	ELK1_KANSL1	0.00829337	12.2915	1.02985	chr17	45895214	45895215	rs74457229
RREB1	SETD1A	0.55	0.065	RREB1_SETD1A	0.00378926	0.142229	7.01533	chr16	30958235	30958236	rs62055866
ZNF768	KANSL1	0.54	0.0718	ZNF768_KANSL1	0.00892402	33.8187	1.02985	chr17	45894418	45894419	rs11575895
FOXO1	ORAI3	0.53	0.0783	FOXO1_ORAI3	0.000821073	0.490385	0.674127	chr16	30941880	30941881	rs1458202
ARNTL	MAPT	0.52	0.0812	ARNTL_MAPT	0.00356594	0.579477	6.78232	chr17	45896532	45896533	rs62056781
RELB	BCL7C	0.52	0.0805	RELB_BCL7C	0.00847665	0.462674	5.29539	chr16	30924759	30924760	rs35675346
RXRG	KANSL1	0.51	0.0894	RXRG_KANSL1	0.00402799	1.85964	1.02985	chr17	45894114	45894115	rs80233201
E2F6	SNCA	-0.51	0.0904	E2F6_SNCA	0.00444134	3.93984	10.0216	chr4	89836688	89836689	rs2245801
PLAGL2	AK3P3	-0.51	0.0868	PLAGL2_AK3P3	0.00199558	7.92893	1.66674	chr7	23182250	23182251	rs7808488
CREB3L4	SNCA	-0.52	0.0827	CREB3L4_SNCA	0.0067867	5.27276	10.0216	chr4	89836142	89836143	rs1372518
NR2C2	ERCC8	-0.52	0.0798	NR2C2_ERCC8	0.00808621	9.03664	2.79982	chr5	60945158	60945159	rs158922
RREB1	HSD3B7	-0.53	0.0795	RREB1_HSD3B7	0.000832239	0.142229	0.792305	chr16	30985550	30985551	rs12443627
ZIC1	KANSL1	-0.54	0.0724	ZIC1_KANSL1	0.00753169	0.211508	1.02985	chr17	46193618	46193619	rs75449579
LHX1	BAG3	-0.55	0.0652	LHX1_BAG3	0.00586723	1.01519	5.16739	chr10	119651404	119651405	rs144814361
KLF15	DGKQ	-0.57	0.0507	KLF15_DGKQ	0.00762596	0.889175	9.79163	chr4	987107	987108	rs11248061
CREB3L4	MAPT	-0.59	0.0423	CREB3L4_MAPT	0.00290909	5.27276	6.78232	chr17	45897110	45897111	rs76632685
CTCF	DGKQ	-0.59	0.0432	CTCF_DGKQ	0.00240243	7.48958	9.79163	chr4	989063	989064	rs3796621
SP8	MAPT	-0.61	0.0369	SP8_MAPT	0.00669314	0.245896	6.78232	chr17	45783750	45783751	rs62057073
CBFB	HSD3B7	-0.62	0.0318	CBFB_HSD3B7	0.00468409	3.55817	0.792305	chr16	30985549	30985550	rs12443808
EBF1	MMRN1	-0.62	0.0298	EBF1_MMRN1	0.00868902	23.6373	0.707362	chr4	89880023	89880024	rs78598237
SP5	SNCA	-0.62	0.0329	SP5_SNCA	0.00392781	0	10.0216	chr4	89836353	89836354	rs1372520
THAP1	TRIM46	-0.63	0.0286	THAP1_TRIM46	0.0052787	3.67433	15.5935	chr1	155135690	155135691	rs12726330
ZBTB18	KANSL1	-0.63	0.0267	ZBTB18_KANSL1	0.00660963	10.9886	1.02985	chr17	46770340	46770341	rs199526
HES5	MAPT	-0.65	0.0215	HES5_MAPT	0.00843617	0.835888	6.78232	chr17	45897109	45897110	rs80346216
TFDP1	MAPT	-0.65	0.0208	TFDP1_MAPT	0.00242098	15.5638	6.78232	chr17	45897896	45897897	rs62056785
THAP1	MAPT	-0.65	0.0231	THAP1_MAPT	0.00389719	3.67433	6.78232	chr17	46192597	46192598	rs11079733
CTCFL	KANSL1	-0.73	0.00701	CTCFL_KANSL1	0.00364738	0.150908	1.02985	chr17	45894090	45894091	rs76594404
PLAGL2	DGKQ	-0.73	0.00665	PLAGL2_DGKQ	0.00610664	7.92893	9.79163	chr4	987143	987144	rs10902762
CBFB	KANSL1	-0.74	0.00552	CBFB_KANSL1	0.00432148	3.55817	1.02985	chr17	46771071	46771072	rs199524
FOXM1	MAPT	-0.75	0.00502	FOXM1_MAPT	0.00323801	0.0785761	6.78232	chr17	45896041	45896042	rs113347741
ZBTB7B	MAPT	-0.76	0.0043	ZBTB7B_MAPT	0.00544317	1.8451	6.78232	chr17	46192692	46192693	rs2696633
E2F8	MAPT	-0.77	0.00324	E2F8_MAPT	0.00858728	0	6.78232	chr17	45894570	45894571	rs62056779
NRF1	FAM13A-AS1	-0.77	0.0035	NRF1_FAM13A-AS1	0.000782607	5.46717	0.782208	chr4	89837895	89837896	rs2619363
PLAGL2	SNCA	-0.79	0.00227	PLAGL2_SNCA	0.00381294	7.92893	10.0216	chr4	89836157	89836158	rs1372519
ALX1	FAM13A-AS1	-0.83	0.000742	ALX1_FAM13A-AS1	0.00254681	0.180623	0.782208	chr4	89757646	89757647	rs2572324
ERF	MAPT	-0.84	0.000715	ERF_MAPT	0.00649352	5.15183	6.78232	chr17	45894237	45894238	rs62056778
NR6A1	MAPT	-0.85	0.000487	NR6A1_MAPT	0.0088833	4.07906	6.78232	chr17	45896285	45896286	rs62056780
