## Supplementary Table S3 for "Identification of Parkinson’s disease-associated regulatory variants in human dopaminergic neurons reveals modulators of *SCARB2* and *BAG3* expression"

### Sheet: 20251107102023_JASPAR2024_combi
Motif ID	TF name
>MA0658.1	MA0658.1.LHX6
#VALUE!
>MA0700.1	MA0700.1.LHX2
#VALUE!
>MA0701.1	MA0701.1.LHX9
#VALUE!
>MA0702.1	MA0702.1.LMX1A
#VALUE!
>MA0703.1	MA0703.1.LMX1B
#VALUE!
>MA0914.1	MA0914.1.ISL2
#VALUE!
>MA1518.1	MA1518.1.LHX1
#VALUE!
>MA1519.1	MA1519.1.LHX5
#VALUE!
>MA0701.2	MA0701.2.LHX9
#VALUE!
>MA0702.2	MA0702.2.LMX1A
#VALUE!
>MA0703.2	MA0703.2.LMX1B
#VALUE!
>MA0700.2	MA0700.2.LHX2
#VALUE!
>MA0914.2	MA0914.2.ISL2
#VALUE!
>MA0700.3	MA0700.3.LHX2
#VALUE!
>MA1519.2	MA1519.2.LHX5
#VALUE!
>MA0658.2	MA0658.2.LHX6
#VALUE!
>MA0701.3	MA0701.3.LHX9
#VALUE!
>MA0702.3	MA0702.3.LMX1A
#VALUE!
>MA0703.3	MA0703.3.LMX1B
#VALUE!
